# Beyond defense: Glucosinolate structural diversity shapes recruitment of a metabolic network of leaf-associated bacteria

**DOI:** 10.1101/2023.12.04.567830

**Authors:** Kerstin Unger, Ali K. Raza, Teresa Mayer, Michael Reichelt, Johannes Stuttmann, Annika Hielscher, Ute Wittstock, Jonathan Gershenzon, Matthew T. Agler

## Abstract

Leaf bacteria are critical for plant health, but little is known about how plant traits control their recruitment. Aliphatic glucosinolates (GLSs) are secondary metabolites present in leaves of Brassicaceae plants in genotypically-defined mixtures. Upon damage, they are broken down to products that deter herbivory and inhibit pathogens. Using two *A. thaliana* genotypes with different aliphatic GLS profiles, we find that structural variants differentially affect commensal leaf bacteria: In the model genotype Col-0, GLS breakdown products (mostly from 4-methylsulfinylbutyl-glucosinolate) are potentially highly toxic to bacteria but have no effect on natural leaf colonization. In contrast, in an *A. thaliana* genotype from a wild population, GLS (mostly allyl-GLS) enriches Burkholderiales bacteria, an effect also detected in nature. Indeed, *in-vitro* as a carbon source, intact allyl-GLS specifically enriches a Burkholderiales-containing community in which Burkholderiales depend on other bacteria but in turn increase community growth rates. Metabolism of different GLSs is linked to breakdown product detoxification, helping explain GLS structural control of community recruitment.
