## Supplementary material for "Beyond defense: Glucosinolate structural diversity shapes recruitment of a metabolic network of leaf-associated bacteria": Data S1

### Sheet: Sheet1
Isolate Name and Taxonomy			Isolation Methodology
Isolate	genus (top genus hit, if not assigned)	Top hit species	source / isolation method	isolated on	Date of isolation
1A11	Moraxella	osloensis	PB->NG2	R2A solid	2019-09-04
1B12	Rhodococcus	corynebacteriodetes	PB->NG2	R2A solid	2019-09-04
1B7	Methylobacterium	phyllostachyos	PB->NG2	R2A solid	2019-09-04
1C10-1	Sphingomonas	faeni	PB->NG2	R2A solid	2019-09-04
1C10-2	(Frigoribacterium)	faeni	PB->NG2	R2A solid	2019-09-04
1C11-1	Sphingomonas	faeni	PB->NG2	R2A solid	2019-09-04
1C11-2	(Frigoribacterium)	faeni	PB->NG2	R2A solid	2019-09-04
1C4-1	Methylobacterium	phyllostachyos	PB->NG2	R2A solid	2019-09-04
1C4-2	(Frigoribacterium)	faeni	PB->NG2	R2A solid	2019-09-04
1C9	(Frigoribacterium)	faeni	PB->NG2	R2A solid	2019-09-04
1D11-1	Sphingomonas	faeni	PB->NG2	R2A solid	2019-09-04
1D11-2	Staphylococcus	epidermis	PB->NG2	R2A solid	2019-09-04
1D4-1	(Frigoribacterium)	faeni	PB->NG2	R2A solid	2019-09-04
1D4-2	Methylobacterium	phyllostachyos	PB->NG2	R2A solid	2019-09-04
1D6	(Frigoribacterium)	faeni	PB->NG2	R2A solid	2019-09-04
1D8	Sphingomonas	insulae	PB->NG2	R2A solid	2019-09-04
1E10	Clavibacter	michiganensis	PB->NG2	R2A solid	2019-09-04
1E9	Clavibacter	michiganensis	PB->NG2	R2A solid	2019-09-04
1F1	Curtobacterium	flaccumfaciens	PB->NG2	R2A solid	2019-09-04
1F9	Massilia	arvi	PB->NG2	R2A solid	2019-09-04
1G12-1	Sphingomonas	faeni	PB->NG2	R2A solid	2019-09-04
1G12-2	(Frigoribacterium)	faeni	PB->NG2	R2A solid	2019-09-04
1G9-1	Sphingomonas	faeni	PB->NG2	R2A solid	2019-09-04
1G9-2	(Frigoribacterium)	faeni	PB->NG2	R2A solid	2019-09-04
1H11	(Clavibacter)	michiganensis	PB->NG2	R2A solid	2019-09-04
1H9	Sphingomonas	faeni	PB->NG2	R2A solid	2019-09-04
2A2	Frondihabitans	peucedani	PB->NG2	R2A solid	2019-09-04
2B5-1	(Plantibacter)	auratus	PB->NG2	R2A solid	2019-09-04
2B5-2	Xanthomonas	campestris	PB->NG2	R2A solid	2019-09-04
2B9	Methylobacterium	phyllostachyos	PB->NG2	R2A solid	2019-09-04
2C10	Curtobacterium	flaccumfaciens	NG2°->NG2	R2A solid	2019-09-04
2C12	Xanthomonas	campestris	NG2°->NG2	R2A solid	2019-09-04
2C3	(Plantibacter)	auratus	NG2°->NG2	R2A solid	2019-09-04
2C8	(Plantibacter)	auratus	NG2°->NG2	R2A solid	2019-09-04
2D12	Xanthomonas	campestris	NG2°->NG2	R2A solid	2019-09-04
2E3-1	Brevibacillus	nitrificans	NG2°->NG2	R2A solid	2019-09-04
2E3-2	Brevibacillus	nitrificans	NG2°->NG2	R2A solid	2019-09-04
2F4-1	(Pseudoduganella)	danionis	NG2°->NG2	R2A solid	2019-09-04
2G3	Pseudomonas	cerasi	NG2°->NG2	R2A solid	2019-09-04
2H1	Xanthomonas	campestris	NG2°->NG2	R2A solid	2019-09-04
2H11-3	Xanthomonas	campestris	NG2°->NG2	R2A solid	2019-09-04
2H11-2	(Plantibacter)	auratus	NG2°->NG2	R2A solid	2019-09-04
2H4	(Plantibacter)	auratus	NG2°->NG2	R2A solid	2019-09-04
2H7	Frondihabitans	peucedani	NG2°->NG2	R2A solid	2019-09-04
3A2	(Plantibacter)	auratus	NG2°->NG2	R2A solid	2019-10-24
3A3	Rhodococcus	fascians	NG2°->NG2	R2A solid	2019-10-24
3A9	Sphingomonas	faeni	NG2°->NG2	R2A solid	2019-10-24
3B10	Sphingomonas	insulae	NG2°->NG2	R2A solid	2019-10-24
3B4-2	Sphingomonas	faeni	NG2°->NG2	R2A solid	2019-10-24
3B5	Sphingomonas	insulae	NG2°->NG2	R2A solid	2019-10-24
3C10	Sphingomonas	faeni	NG2°->NG2	R2A solid	2019-10-24
3C11	Sphingomonas	faeni	NG2°->NG2	R2A solid	2019-10-24
3C4	Sphingomonas	faeni	NG2°->NG2	R2A solid	2019-10-24
3C6	Pseudomonas	viridiflava	NG2°->NG2	R2A solid	2019-10-24
3C8	Pseudomonas	viridiflava	NG2°->NG2	R2A solid	2019-10-24
C	Sphingomonas	faeni	NG2°->NG2	R2A solid	2019-10-24
3D7	Xanthomonas	campestris	NG2°->NG2	R2A solid	2019-10-24
3D9	Pseudomonas	viridiflava	NG2°->NG2	R2A solid	2019-10-24
3E9	Xanthomonas	campestris	NG2°->PB	R2A solid	2019-10-24
3F1	(Frondihabitans)	peucedani	NG2°->PB	R2A solid	2019-10-24
3G9	(Plantibacter)	flavus	NG2°->PB	R2A solid	2019-10-24
3H1	Sphingomonas	insulae	NG2°->PB	R2A solid	2019-10-24
3H11	Sphingomonas	insulae	NG2°->PB	R2A solid	2019-10-24
3H4	Sphingomonas	faeni	NG2°->PB	R2A solid	2019-10-24
3H5	Sphingomonas	insulae	NG2°->PB	R2A solid	2019-10-24
4A11	Pseudomonas	viridiflava	NG2°->PB	R2A solid	2019-10-30
4A4-1	Sphingomonas	faeni	NG2°->PB	R2A solid	2019-10-30
4A4-2	Sphingomonas	faeni	NG2°->PB	R2A solid	2019-10-30
4A8	Staphylococcus	hominis	NG2°->PB	R2A solid	2019-10-30
4B1	Curtobacterium	flaccumfaciens	NG2°->PB	R2A solid	2019-10-30
4B5	Sphingomonas	faeni	NG2°->PB	R2A solid	2019-10-30
4C10	(Plantibacter)	flavus	NG2°->PB	R2A solid	2019-10-30
4C5	(Mycolicibacterium)	sediminis	NG2°->PB	R2A solid	2019-10-30
4D1	Sphingomonas	faeni	NG2°->PB	R2A solid	2019-10-30
4D4-1	Sphingomonas	insulae	NG2°->PB	R2A solid	2019-10-30
4D4-2	(Janthinobacterium)	lividum	NG2°->PB	R2A solid	2019-10-30
4D7	(Plantibacter)	auratus	NG2°->PB	R2A solid	2019-10-30
4E1	Curtobacterium	flaccumfaciens	NG2°->PB	R2A solid	2019-10-30
4E10	Xanthomonas	campestris	NG2°->PB	R2A solid	2019-10-30
4E11-1	(Acidovorax)	facilis	NG2°->PB	R2A solid	2019-10-30
4E11-2	(Frigoribacterium)	faeni	NG2°->PB	R2A solid	2019-10-30
4E12	Curtobacterium	flaccumfaciens	NG2°->PB	R2A solid	2019-10-30
4E9	Sphingomonas	insulae	NG2°->PB	R2A solid	2019-10-30
4F2-1	Sphingomonas	insulae	NG2°->PB	R2A solid	2019-10-30
4F2-2	(Pseudoduganella)	danionis	NG2°->PB	R2A solid	2019-10-30
4F4-1	(Pseudoduganella)	danionis	NG2°->PB	R2A solid	2019-10-30
4F4-2	Sphingomonas	insulae	NG2°->PB	R2A solid	2019-10-30
4F6	Sphingomonas	insulae	NG2°->PB	R2A solid	2019-10-30
4G5	Curtobacterium	flaccumfaciens	PB->PB	R2A solid	2019-10-30
4G8	Xanthomonas	campestris	PB->PB	R2A solid	2019-10-30
4H3	Bacillus	ginsengihumi	PB->PB	R2A solid	2019-10-30
4H6	Sphingomonas	insulae	PB->PB	R2A solid	2019-10-30
5A10	Rhodococcus	fascians	PB->PB	R2A solid	2019-11-15
5A9	(Frigoribacterium)	faeni	PB->PB	R2A solid	2019-11-15
5B3	Curtobacterium	flaccumfaciens	PB->PB	R2A solid	2019-11-15
5B7	Curtobacterium	flaccumfaciens	PB->PB	R2A solid	2019-11-15
5B8	Curtobacterium	flaccumfaciens	PB->PB	R2A solid	2019-11-15
5B9	Curtobacterium	flaccumfaciens	PB->PB	R2A solid	2019-11-15
5C11	(Okibacterium)	fritillariae	PB->PB	R2A solid	2019-11-15
5C5	(Frigoribacterium)	faeni	PB->PB	R2A solid	2019-11-15
5D1	Rhodococcus	kroppenstedtii	PB->PB	R2A solid	2019-11-15
5D11	Sphingomonas	insulae	PB->PB	R2A solid	2019-11-15
5D10	Rhodococcus	sp.	PB->PB	R2A solid	2019-11-15
5D2	Arthrobacter	agilis	PB->PB	R2A solid	2019-11-15
5E12	Sphingomonas	insulae	PB->PB	R2A solid	2019-11-15
5E3	(Frigoribacterium)	faeni	PB->PB	R2A solid	2019-11-15
5E9	(Frigoribacterium)	faeni	PB->PB	R2A solid	2019-11-15
5F11	Rhodococcus	kroppenstedtii	PB->PB	R2A solid	2019-11-15
5F3	(Frigoribacterium)	faeni	PB->PB	R2A solid	2019-11-15
5F4	(Frigoribacterium)	faeni	PB->PB	R2A solid	2019-11-15
5F8	(Frigoribacterium)	faeni	PB->PB	R2A solid	2019-11-15
5G10	Rhodococcus	fascians	PB->PB	R2A solid	2019-11-15
5G11	Curtobacterium	flaccumfaciens	PB->PB	R2A solid	2019-11-15
5G4-1	Curtobacterium	flaccumfaciens	PB->PB	R2A solid	2019-11-15
5G4-2	(Frigoribacterium)	faeni	PB->PB	R2A solid	2019-11-15
5H11	Sphingomonas	faeni	PB->PB	R2A solid	2019-11-15
5H3-1	Curtobacterium	flaccumfaciens	PB->PB	R2A solid	2019-11-15
5H3-2	Curtobacterium	flaccumfaciens	PB->PB	R2A solid	2019-11-15
5H4	Clavibacter	michiganensis	PB->PB	R2A solid	2019-11-15
6A10	(Frigoribacterium)	faeni	PB->Col-0	R2A solid	2019-11-20
6A11	(Okibacterium)	fritillariae	PB->Col-0	R2A solid	2019-11-20
6A5	(Frigoribacterium)	faeni	PB->Col-0	R2A solid	2019-11-20
6A6	(Plantibacter)	auratus	PB->Col-0	R2A solid	2019-11-20
6B11	Rhodococcus	cercidiphylli	PB->Col-0	R2A solid	2019-11-20
6B4	Methylobacterium	phyllostachyos	PB->Col-0	R2A solid	2019-11-20
6D3	(Frigoribacterium)	faeni	PB->Col-0	R2A solid	2019-11-20
6D7	(Frigoribacterium)	faeni	PB->Col-0	R2A solid	2019-11-20
6E1-1	Sphingomonas	faeni	PB->Col-0	R2A solid	2019-11-20
6F10-1	Rhodococcus	yunnanensis	PB->Col-0	R2A solid	2019-11-20
6 F10-2	(Frigoribacterium)	faeni	PB->Col-0	R2A solid	2019-11-20
6F10-3	Microbacterium	mitrae	PB->Col-0	R2A solid	2019-11-20
6F11	Microbacterium	flavum	PB->Col-0	R2A solid	2019-11-20
6F4	Nocardia	niigatensis	PB->Col-0	R2A solid	2019-11-20
6F9	Rhodococcus	kroppenstedtii	PB->Col-0	R2A solid	2019-11-20
6G10	(Herbiconiux)	flava	PB->Col-0	R2A solid	2019-11-20
6G3	Rhodococcus	corynebacterioides	PB->Col-0	R2A solid	2019-11-20
6G6	(Rathayibacter)	festucae	PB->Col-0	R2A solid	2019-11-20
6G8	Rhodococcus	cercidiphylli	PB->Col-0	R2A solid	2019-11-20
6H11	Mycolicibacterium	sediminis	PB->Col-0	R2A solid	2019-11-20
6H2	Rhodococcus	kroppenstedtii	PB->Col-0	R2A solid	2019-11-20
6H5	(Clavibacter)	michiganensis	PB->Col-0	R2A solid	2019-11-20
6H6	Methylobacerium	phyllostachyos	PB->Col-0	R2A solid	2019-11-20
7A1	Microbacterium	hydrocarbonoxydans	PB->Col-0	R2A solid	2019-11-28
7A10	Methylobacterium	phyllostachyos	PB->Col-0	R2A solid	2019-11-28
7B11	Sphingomonas	faeni	PB->Col-0	R2A solid	2019-11-28
7B2	(Frigoribacterium)	faeni	PB->Col-0	R2A solid	2019-11-28
7B3	(Frigoribacterium)	faeni	PB->Col-0	R2A solid	2019-11-28
7B5	Brevundimonas	intermedia	PB->Col-0	R2A solid	2019-11-28
7B8	Sphingomonas	faeni	PB->Col-0	R2A solid	2019-11-28
7C12	Curtobacterium	flaccumfaciens	NG2°->Col-0	R2A solid	2019-11-28
7C2	Rhodococcus	corynebacterioides	NG2°->Col-0	R2A solid	2019-11-28
7C6	Sphingomonas	faeni	NG2°->Col-0	R2A solid	2019-11-28
7C9-1	(Pseudoduganella)	danionis	NG2°->Col-0	R2A solid	2019-11-28
7C9-2	Sphingomonas	melonis	NG2°->Col-0	R2A solid	2019-11-28
7D5-1	Sphingomonas	insulae	NG2°->Col-0	R2A solid	2019-11-28
7D5-2	Sphingomonas	endophytica	NG2°->Col-0	R2A solid	2019-11-28
7E10	Curtobacterium	flaccumfaciens	NG2°->Col-0	R2A solid	2019-11-28
7E11-1	Rhodococcus	corynebacteriodetes	NG2°->Col-0	R2A solid	2019-11-28
7E11-2	(Rhizobium)	gei	NG2°->Col-0	R2A solid	2019-11-28
7 E5	Sphingomonas	insulae	NG2°->Col-0	R2A solid	2019-11-28
7F7	(Rhizobium)	gei	NG2°->Col-0	R2A solid	2019-11-28
7F8	(Rathayibacter)	caricis	NG2°->Col-0	R2A solid	2019-11-28
7G11	Rhodococcus	corynebacterioides	NG2°->Col-0	R2A solid	2019-11-28
7G12	(Plantibacter)	auratus	NG2°->Col-0	R2A solid	2019-11-28
7G3	Sphingomonas	insulae	NG2°->Col-0	R2A solid	2019-11-28
7G5	Sphingomonas	insulae	NG2°->Col-0	R2A solid	2019-11-28
7H2	Sphingomonas	faeni	NG2°->Col-0	R2A solid	2019-11-28
8A1	Xanthomonas	campestris	NG2°->Col-0	R2A solid	2019-12-03
8A11	Sphingomonas	faeni	NG2°->Col-0	R2A solid	2019-12-03
8A3	Pseudomonas	syringae	NG2°->Col-0	R2A solid	2019-12-03
8B12	Sphingomonas	insulae	NG2°->Col-0	R2A solid	2019-12-03
8B6	(Plantibacter)	auratus	NG2°->Col-0	R2A solid	2019-12-03
8C11	Curtobacterium	flaccumfaciens	NG2°->Col-0	R2A solid	2019-12-03
8C1-1	Microbacterium	deserti	NG2°->Col-0	R2A solid	2019-12-03
8C1-2	Methylobacterium	phyllostachyos	NG2°->Col-0	R2A solid	2019-12-03
8C2	(Plantibacter)	auratus	NG2°->Col-0	R2A solid	2019-12-03
8C8	Xanthomonas	campestris	NG2°->Col-0	R2A solid	2019-12-03
8D2	Rhodococcus	fascians	NG2°->Col-0	R2A solid	2019-12-03
8D3	Sphingomonas	faeni	NG2°->Col-0	R2A solid	2019-12-03
12_C6	Pseudomonas	sp.	NG2*	R2A liquid	2018-10-30
10_5	Pseudomonas	sp.	NG2*	R2A solid	2018-11-14
1_D3	Xanthomonas	sp.	NG2*	R2A liquid	2018-11-01
G	Stenotrophomonas	rhizophila	CLLF (NG2 mutant, not published)	R2A solid	2022-10-25
NG2*	leaf extract of wild NG2 leaves collected in spring 2018
NG2°	leaf extract of wild NG2 leaves collected in spring 2019
XX->YY	leaf extract (XX) was inoculated on axenic seedling (YY) and re-isolated from these leaves on medium
